# A Pan-Cancer Single-Cell Atlas to Evaluate Tumor Identity, Cell Line Concordance, and Dependency Mapping

**DOI:** 10.64898/2026.02.14.705396

**Authors:** Rosyli F Reveron-Thornton, James P Agolia, Chuner Guo, Maria Korah, Chia-Hsin Hsu, Peter Y Xie, Renceh AB Flojo, Andrea E Delitto, Amanda Gonçalves, Angela D Tabora, Michael Januszyk, Victoria E Sanchez, Kevin Nee, Biren Reddy, Wesley Bobst, Byrne Lee, George A Poultsides, Amanda R Kirane, Derrick C Wan, Jeffrey A Norton, Edgar G Engleman, Aaron M Newman, Michael T Longaker, Deshka S Foster, Daniel Delitto

## Abstract

Bulk RNA sequencing enables pan-cancer transcriptional analyses, but obscures cancer cell-specific programs due to admixture with nonmalignant cells, thereby limiting direct comparison between experimental models and primary tumors. Single-cell RNA sequencing (scRNA-seq) overcomes these limitations; however, the biological interpretability of public datasets is often compromised by variable data quality, inconsistent annotation, and atlas-scale aggregation strategies that prioritize data volume over biological coherence. We therefore developed a stringent integration framework that prioritizes representative malignant transcriptional states. Using Mahalanobis distance-based selection within batch-corrected latent space, we constructed a pan-cancer atlas comprising 135,424 high-quality malignant cells from 499 samples across 36 adult and pediatric cancers. Atlas-derived cancer signatures were used to determine tumor–cell line concordance and project ElasticNet models trained on DepMap CRISPR screens to infer cancer-specific gene dependencies. The scTumor Atlas establishes a scalable framework for tumor identity inference, cancer cell line benchmarking, and systematic identification of genetic vulnerabilities.
