## Supplementary Table 7 for "A Pan-Cancer Single-Cell Atlas to Evaluate Tumor Identity, Cell Line Concordance, and Dependency Mapping"

AAAS
AAMP
ACO2
ACSL3
ACTL6A
ACTR1A
ADSL
ADSS2
AGR2
AHCY
AHCYL1
AIFM1
ALAD
ALG5
AMFR
ANLN
ARPP19
ASH1L
ASH2L
ATP1B3
ATP2B1
ATP2C1
ATP5F1C
ATP5F1D
ATP5PB
ATP5PO
AURKB
BAP1
BATF3
BCL2L1
BCL9L
BCS1L
BIRC6
BLTP2
BMPR2
BRAF
BRD2
BRIP1
BTAF1
C1D
C9orf78
CAB39
CAD
CAND1
CAPZB
CARS2
CBFB
CCDC107
CCDC51
CCDC6
CCDC86
CCNB1
CCND1
CCND2
CCND3
CCNE1
CCNK
CCNT1
CD44
CDAN1
CDC25B
CDCA3
CDH2
CDK2
CDK4
CDK6
CDK8
CDS2
CDX2
CEBPA
CFLAR
CHCHD4
CHD8
CHMP4B
CIAO1
CIAO2A
CMPK1
CMTR2
CNOT11
CNOT2
COA3
COG1
COG4
COP1
COPG1
COQ2
COQ7
COX10
COX11
COX15
COX20
COX5A
COX5B
COX7C
CRTC2
CRTC3
CSTF1
CSTF2
CTDNEP1
CTNNB1
CTNNBL1
CTPS1
CTTN
CTU2
CUL2
CUL4A
CXXC1
CYB5B
DAZAP1
DCAF15
DCLRE1B
DDN
DDX3X
DHODH
DLST
DNAAF10
DNAJC13
DNM1L
DOCK5
DOCK7
DR1
DTX3
DUSP22
E2F3
EAF1
EEF1A1
EFR3A
EGFR
EGLN1
EIF2AK3
EIF3M
ELMO2
ELOF1
ELP2
ELP6
ENO1
EPC1
EPC2
ERBB3
ESR1
ETNK1
ETV5
EXOC4
EXOC5
EXOSC6
EXT1
EXT2
EZH2
FAM98B
FANCL
FBXW11
FDFT1
FERMT1
FERMT2
FGF19
FGFR4
FH
FIRRM
FLII
FOXA1
FOXA2
FOXD4
FOXK1
FOXO3B
FRG1
FTH1
FURIN
GAB2
GATA3
GATA6
GCLC
GCN1
GGNBP2
GMPS
GNB1
GNB1L
GNPNAT1
GOLT1B
GPX4
GRB2
GRHL2
GRK2
GSE1
GSS
GTF3A
H2AC4
H2AZ1
H3-3B
HAPLN2
HBS1L
HINFP
HNF1A
HNF1B
HSD17B7
HSP90B1
HSPA8
HYOU1
IARS2
ICE2
IGF1R
IL6ST
ILK
INTS6
INTS8
IRF2BP2
IRF4
IRS1
IRS2
ISCA2
ITGA3
ITGAV
ITGB1
ITGB5
ITPK1
JAG1
KCTD5
KDM5C
KDSR
KEAP1
KIDINS220
KIF18B
KIF22
KIF2C
KLF5
KMT2A
KMT2D
KNTC1
KRAS
KRTAP4-3
LANCL2
LCMT1
LDB1
LMNB1
LSM12
MAF
MALSU1
MAP2K1
MAP3K2
MAPK1
MARCHF6
MASTL
MAT2A
MAX
MCL1
MCM10
MCM6
MDM2
MDM4
MECOM
MED1
MED12
MED15
MED18
MEF2B
METTL17
METTL23
METTL25
MICOS10
MIS18BP1
MITF
MLST8
MMACHC
MORF4L1
MRPL11
MRPL12
MRPL16
MRPL18
MRPL19
MRPL32
MRPL34
MRPL36
MRPL37
MRPL4
MRPL49
MRPL9
MRPS15
MRPS16
MRPS17
MRPS18C
MRPS23
MRPS25
MRPS31
MTOR
MTPAP
MTX2
MYB
MYBL2
MYC
MYH9
MYL6
NAA10
NCAPG
NCDN
NDUFA10
NDUFA2
NDUFA9
NDUFB2
NDUFB5
NDUFB9
NDUFS2
NDUFS8
NDUFV2
NELFB
NELFCD
NFE2L2
NFE2L3
NFKBIA
NHLRC2
NMT1
NOA1
NOL11
NOP10
NOP16
NRDC
NSMCE4A
NUP153
NUTM2A
OLFML3
OR4A47
OR7A17
ORC1
OS9
OTX2
PARD3
PAX8
PCF11
PDCD2
PDCD6IP
PDGFRB
PDS5A
PDZK1
PFAS
PFDN4
PFN1
PGD
PGK1
PGM3
PHIP
PIAS1
PISD
PKM
PNPT1
POLR1B
POLR3B
POLR3D
POP7
PPA1
PPA2
PPCDC
PPM1D
PPME1
PPP1R12A
PPP1R15B
PPP1R2
PPP2CA
PPP2R1A
PPP2R2A
PRKAR1A
PRKCI
PRMT5
PRORP
PRPF39
PSMB5
PSMB6
PSMB7
PTPA
PUM3
QRICH1
RAB10
RAB18
RAB1B
RAB21
RAB6A
RAB7A
RAC1
RAD1
RAD50
RASA2
REEP4
RFK
RHEB
RMP64
ROCK2
RPIA
RPL22L1
RPL28
RPL36A
RPL41
RPP21
RPP40
RPS19BP1
RPS4X
RPUSD3
RPUSD4
RTTN
SAFB
SASS6
SATB2
SCD
SDHAF2
SDHB
SDHC
SEC61G
SEC63
SEPHS1
SEPHS2
SETDB1
SGCE
SGF29
SHC1
SIVA1
SLC25A1
SLC2A1
SLC30A9
SLC33A1
SMARCA2
SMARCB1
SMARCD1
SMARCE1
SMCHD1
SNAI2
SNAP23
SNAPC3
SNRNP40
SNRPB2
SNUPN
SOD2
SOX1
SOX10
SPAG5
SPDEF
SPNS1
SPTLC2
SPTSSA
SRD5A3
SREBF1
SREK1
SRRT
SSB
STAG1
STAMBP
STARD3
STARD7
STK11
STT3B
STX4
SURF1
SYNCRIP
SYS1
TADA3
TAF6L
TBCA
TBCC
TCF7L2
TCOF1
TDP2
TEAD1
TENT4B
TFAM
TFAP2A
TFAP2C
TFB1M
THAP11
TIMM10
TIMM44
TIMM8A
TKT
TM2D2
TMEM201
TMEM276
TMSB10
TMX2
TP63
TRIM28
TRMT12
TRPM7
TRPS1
TSC1
TSC2
TSEN2
TTC7A
TTI1
TUBB4B
TUBE1
TWNK
UBAP1
UBC
UBE2Q1
UBE2R2
UFC1
UFL1
UMPS
UQCC3
UQCRC1
USP1
USP7
USP8
VMA22
VPS18
VPS29
VPS41
VPS52
VPS54
WASHC3
WDR1
WDR18
WDR48
WDR77
WDR87
WNK1
WRN
WWTR1
XPR1
XRCC1
XRN1
YAP1
YEATS2
YRDC
ZBTB7B
ZCCHC9
ZEB2
ZFC3H1
ZFP36L1
ZNF207
ZNF511
ZNF622
ZNF687
ZNHIT3
ZZZ3
